# Targeting AURKA by CRISPR/SaCas9 Alters Cell Cycle Progression and Enhances Lenvatinib-Associated Reduction in Cell Viability in Hepatocellular Carcinoma: An Integrated In Silico and HepG2 in Vitro Study

**DOI:** 10.64898/2026.11.17.767223

**Authors:** Noha Samir Taibe, Bangly Soliman, Elham Abdel-Badiea Mahmoud, Mahmoud El Hefnawi, Rania Hassan Mohamed

**Author notes:** corresponding author: Mahmoud Elhefnawi, Rania Hassan Mohamed. equal contribution (Mahmoud El Hefnawi, Rania Hassan Mohamed). Authors’ information: Noha Samir Taibe, Bangly Soliman, Elham Abdel-Badiea Mahmoud.

## Abstract

Hepatocellular carcinoma (HCC) presents substantial clinical concerns as a result of its high treatment resistance, frequent recurrence, and strong correlation with chronic liver diseases. Aurora kinase A (AURKA) is overexpressed in HCC correlating with poor prognosis and treatment resistance. Our bioinformatics analyses revealed that AURKA overexpression in HCC is associated with mitotic proteins and oncogenes, emphasizing its role in cancer progression. CRISPR/SaCas9-mediated AURKA knockdown markedly reduced AURKA expression levels through inducing several indels in the AURKA gene sequence, resulting in functional consequences including upregulation of p21, p53, and caspase-8, as well as downregulation of CDK1, CDK2, PI3K (alpha subunit), P38, and BCL-2 genes. Flow cytometry verified that these alterations were compatible with G2-phase cell cycle arrest and slight activation of apoptosis. Also, scratch and colony formation assays indicated a significant reduction in metastatic and proliferative potential. Furthermore, AURKA knockdown combined with Lenvatinib significantly reduce HepG2 cell viability compared with either treatment alone. Mechanistically, this study indicated that AURKA suppression reduced cell viability/proliferation by the modulation of oncogenic PI3K/AKT and p38/MAPK pathways. These *in-silico* and *in-vitro* findings highlight the critical role of AURKA in HCC pathogenesis. Here, the CRISPR/SaCas9-mediated genetic disruption of AURKA reveals its mechanistic role in regulating cell cycle, apoptosis, and tumor-suppressor signalling. Our study demonstrates AURKA as a potential molecular target to suppress HCC, while providing genetic evidence that its downregulation enhances Lenvatinib effect.
