## supplementary Table for "Targeting AURKA by CRISPR/SaCas9 Alters Cell Cycle Progression and Enhances Lenvatinib-Associated Reduction in Cell Viability in Hepatocellular Carcinoma: An Integrated In Silico and HepG2 in Vitro Study"

SampleID	No.benefits	Responder	TIDE	IFNG	MSI.Expr.Sig	Merck18	CD274	CD8	CTL.flag	Dysfunction	Exclusion	MDSC	CAF	TAM.M2	AURKA_Group
TCGA.2V.A95S.01	False	False	1	4.67	0.81	3.16	2.97	4.33	True	1	-1.09	-0.02	-0.08	-0.07	Low_AURKA
TCGA.2Y.A9GS.01	False	False	0.25	1.35	0.76	0.45	0.07	-0.48	False	0.21	0.25	0.01	0.01	0.01	High_AURKA
TCGA.2Y.A9GT.01	False	False	0.96	2.82	0.85	2.11	1	3.6	True	0.96	-0.91	-0.09	-0.01	-0.04	Low_AURKA
TCGA.2Y.A9GU.01	False	True	-0.41	-0.62	0.86	-0.62	-2.06	0.13	False	-0.22	-0.41	-0.02	-0.04	0.01	High_AURKA
TCGA.2Y.A9GV.01	False	True	-0.99	0.02	0.81	0.26	0.83	-0.09	False	0.37	-0.99	-0.11	0	-0.04	Low_AURKA
TCGA.2Y.A9GW.01	False	True	-0.78	1.13	0.28	0.8	1.34	-1.13	False	0.86	-0.78	-0.13	0.06	-0.05	Low_AURKA
TCGA.2Y.A9GX.01	False	False	0.99	1.93	0.71	1.62	1.42	2.48	True	0.99	-0.21	-0.1	0.12	-0.05	Low_AURKA
TCGA.2Y.A9GY.01	False	False	0.36	2.45	0.29	2.47	1.5	3.68	True	0.36	-0.51	0.04	-0.11	-0.02	High_AURKA
TCGA.2Y.A9GZ.01	False	True	-0.24	-1.68	0.95	-0.8	-0.37	-1.6	False	-0.38	-0.24	0	-0.05	0.01	Low_AURKA
TCGA.2Y.A9H0.01	False	False	0.17	1.48	0.85	1.5	0.45	3.32	True	0.17	-0.37	0.03	-0.08	-0.02	High_AURKA
TCGA.2Y.A9H1.01	False	True	-0.91	-0.46	0.12	0.09	-0.9	0.47	False	0.34	-0.91	-0.05	-0.1	0.01	Low_AURKA
TCGA.2Y.A9H2.01	False	True	-0.07	1.1	0.29	0.94	1.42	1.15	False	0.54	-0.07	0.01	0.01	-0.02	Low_AURKA
TCGA.2Y.A9H3.01	False	False	1.35	0.36	0.13	1.23	0.37	1.67	True	1.35	-0.81	-0.09	-0.05	0.01	Low_AURKA
TCGA.2Y.A9H4.01	False	False	0.05	0.08	0.76	0.22	-0.13	1.35	True	0.05	-0.15	0.01	-0.05	0.01	Low_AURKA
TCGA.2Y.A9H5.01	False	False	0.21	-0.03	0.39	-0.16	-1.26	0.29	False	0.48	0.21	-0.02	0.06	0	Low_AURKA
TCGA.2Y.A9H6.01	False	False	1.11	-0.2	0.43	0.38	-1.33	0.54	True	1.11	-0.35	-0.09	0.04	0.01	High_AURKA
TCGA.2Y.A9H7.01	False	True	-0.12	-0.68	0.37	-0.8	-2.47	-1.14	False	-0.38	-0.12	0.02	-0.09	0.05	Low_AURKA
TCGA.2Y.A9H8.01	False	False	0.62	1.56	0.62	1.34	-0.45	2.54	True	0.62	-0.84	-0.04	-0.08	-0.01	High_AURKA
TCGA.2Y.A9H9.01	False	True	-0.35	0.24	0.88	0.19	-0.53	0.19	False	-0.05	-0.35	-0.01	-0.03	-0.03	High_AURKA
TCGA.2Y.A9HA.01	False	False	0.24	0.61	0.66	-0.45	0.3	-2.61	False	-0.12	0.24	0.04	-0.03	0.02	High_AURKA
TCGA.2Y.A9HB.01	False	False	0.55	1.72	0.96	1.35	1.64	2.32	True	0.55	-0.74	-0.09	-0.01	-0.03	Low_AURKA
TCGA.3K.AAZ8.01	False	True	-0.59	1.31	0.87	0.44	-0.16	0.59	False	-0.11	-0.59	-0.05	-0.03	-0.01	Low_AURKA
TCGA.4R.AA8I.01	False	True	-0.45	1.44	0.95	0.53	1.07	-1.04	False	0.33	-0.45	-0.01	-0.03	-0.02	High_AURKA
TCGA.5C.A9VG.01	False	False	0.9	-2.47	0.49	-0.97	-1.13	-1.36	False	-0.49	0.9	0.05	0.07	0.03	High_AURKA
TCGA.5C.A9VH.01	False	False	0.58	-0.47	0.17	-0.33	-0.41	-0.19	False	0.03	0.58	0.01	0.08	0.01	Low_AURKA
TCGA.5R.AA1C.01	False	True	-1.12	1.81	0.95	0.56	-0.53	1.08	True	-1.12	-0.2	-0.02	-0.03	0.01	Low_AURKA
TCGA.5R.AA1D.01	False	False	0.63	-1.52	0.49	0.18	0.53	0.28	False	0.51	0.63	-0.05	0.16	0	Low_AURKA
TCGA.5R.AAAM.01	False	False	0.17	0.06	0.67	0.47	0.82	0.81	False	0.64	0.17	-0.08	0.13	-0.02	Low_AURKA
TCGA.BC.4072.01	False	False	0.65	3.51	0.71	2.3	1.88	2.93	True	0.65	-0.2	0	0.01	-0.04	High_AURKA
TCGA.BC.4073.01	False	False	0.65	3.44	0.86	2.63	3.2	3.28	True	0.65	-0.35	-0.01	0	-0.05	High_AURKA
TCGA.BC.A10Q.01	False	False	0.82	-0.51	0.7	-0.04	1.15	0.07	False	-0.09	0.82	0.06	0.06	0.01	High_AURKA
TCGA.BC.A10R.01	False	False	0.83	-1.33	0.1	-1.5	-1.07	-1.67	False	0.08	0.83	0	0.13	0.01	Low_AURKA
TCGA.BC.A10S.01	False	False	0.83	-0.57	0.5	0.28	-0.41	0.23	True	0.83	-0.09	-0.09	0.08	-0.01	Low_AURKA
TCGA.BC.A10T.01	False	False	1.07	-0.01	0.72	0	0.13	0.43	False	-0.12	1.07	0.04	0.11	0.01	Low_AURKA
TCGA.BC.A10U.01	False	False	0.05	-1.27	0.6	-0.94	-0.48	-1.23	False	-0.35	0.05	0.01	-0.02	0	Low_AURKA
TCGA.BC.A10W.01	False	False	0.31	0.37	0.65	0.1	0.65	1.51	False	-0.71	0.31	0.02	0.03	-0.01	High_AURKA
TCGA.BC.A10X.01	False	False	0.49	-0.33	0.84	0.46	0.72	0.83	True	0.49	0.05	-0.08	0.12	-0.04	Low_AURKA
TCGA.BC.A10Y.01	False	False	0.04	1.79	0.93	1.06	1.14	1.11	True	0.04	-0.19	0.04	-0.07	0	High_AURKA
TCGA.BC.A10Z.01	False	True	-0.03	-3.25	0.94	-2.1	-0.95	-2.57	False	-1.11	-0.03	0.04	-0.06	0.01	High_AURKA
TCGA.BC.A110.01	False	False	1.12	0.75	0.52	0.66	2.16	0.98	True	1.12	-0.06	-0.08	0.12	-0.06	Low_AURKA
TCGA.BC.A112.01	False	False	0.62	-0.5	0.05	-0.45	-0.57	-1.56	False	-0.04	0.62	0.04	0.06	0	Low_AURKA
TCGA.BC.A216.01	False	False	0.35	1.12	0.76	0.85	0.18	3.63	True	0.35	-0.37	0.04	-0.09	-0.02	High_AURKA
TCGA.BC.A217.01	False	False	0.09	1.67	0.96	1.16	1.36	0.69	True	0.09	-0.17	0.05	-0.09	0.01	High_AURKA
TCGA.BC.A3KF.01	False	True	-0.19	-0.56	0.49	-0.69	0.23	-1.11	False	-0.49	-0.19	-0.01	-0.04	0.02	High_AURKA
TCGA.BC.A3KG.01	False	False	0.31	-0.14	0.89	-0.19	2.11	-0.16	False	-0.91	0.31	0.08	-0.03	0	High_AURKA
TCGA.BC.A5W4.01	False	False	0.29	-1.12	0.69	-1.89	-1.33	-4.44	False	-0.71	0.29	0.05	-0.04	0.03	Low_AURKA
TCGA.BC.A69H.01	False	False	0.5	-1	0.01	-0.38	-1.56	-0.85	False	0.27	0.5	0.08	-0.04	0.03	High_AURKA
TCGA.BC.A69I.01	False	False	0.26	-1.08	0.32	-0.8	0.45	0.06	False	0.23	0.26	-0.03	0.08	-0.02	Low_AURKA
TCGA.BC.A8YO.01	False	False	0	4.11	0.94	2.73	2.17	3.98	True	0	-0.86	-0.01	-0.08	-0.04	High_AURKA
TCGA.BD.A2L6.01	False	True	-0.02	-0.44	0.77	-0.41	-1.01	0.36	True	-0.02	0	0	-0.03	0.02	High_AURKA
TCGA.BD.A3EP.01	False	False	1.22	0.86	0.19	0.82	0.13	1.42	True	1.22	0.12	-0.02	0.04	-0.01	Low_AURKA
TCGA.BD.A3ER.01	False	False	0.12	-0.7	0.26	-0.5	0.65	-1.27	False	0.45	0.12	-0.07	0.13	-0.03	Low_AURKA
TCGA.BW.A5NO.01	False	True	-0.03	0.58	0.77	0.41	-0.16	0.06	False	0.06	-0.03	0.01	-0.03	0.01	High_AURKA
TCGA.BW.A5NP.01	False	False	0.64	-0.02	0.11	-0.98	-0.8	-0.43	False	-1.12	0.64	0.08	-0.01	0.03	High_AURKA
TCGA.BW.A5NQ.01	False	False	0.03	3.54	0.91	2.38	1.7	4.03	True	0.03	-0.47	0.03	-0.09	-0.02	High_AURKA
TCGA.CC.5258.01	False	False	0.33	0.89	0.21	0.37	-0.3	-0.08	False	-0.43	0.33	0.02	0.01	0.01	High_AURKA
TCGA.CC.5259.01	False	True	-0.08	-0.83	0	-0.64	-1.74	-0.44	False	-0.15	-0.08	0.05	-0.06	0	High_AURKA
TCGA.CC.5260.01	False	False	0.45	1.43	0.34	1.55	0.83	1.98	True	0.45	0.68	0.05	0.07	-0.01	Low_AURKA
TCGA.CC.5261.01	False	False	0.61	1.04	0.32	1.48	0.57	2.01	True	0.61	0.34	0	0.06	0	High_AURKA
TCGA.CC.5262.01	False	False	0.48	0.83	0.4	0.69	0.41	1.66	True	0.48	0.94	0.03	0.14	-0.03	High_AURKA
TCGA.CC.5263.01	False	False	0.31	0.96	0.76	0.64	2	0.4	False	0.01	0.31	0.06	-0.01	-0.01	High_AURKA
TCGA.CC.5264.01	False	False	0.45	-0.06	0.67	0.01	0.25	0.44	False	-0.42	0.45	0.08	-0.02	0	High_AURKA
TCGA.CC.A123.01	False	False	0.25	-4.35	0	-2.03	-3.31	-2.36	False	-0.48	0.25	0.02	-0.03	0.05	High_AURKA
TCGA.CC.A3M9.01	False	False	0.75	4.02	0.48	3.91	4.06	5.72	True	0.75	0.61	0.06	0.08	-0.04	High_AURKA
TCGA.CC.A3MA.01	False	False	1.13	0.3	0.13	0.01	-1.65	0.23	False	-0.07	1.13	0.08	0.09	0.01	Low_AURKA
TCGA.CC.A3MB.01	False	False	0.29	-0.04	0.33	-0.14	-0.37	0.13	False	-0.7	0.29	0.05	0	0	High_AURKA
TCGA.CC.A3MC.01	False	False	0.48	-1.1	0.46	-0.57	-0.26	-2.07	False	0.02	0.48	0.02	0.08	-0.02	High_AURKA
TCGA.CC.A5UC.01	False	False	0.76	-0.38	0.12	-0.39	-1.84	-0.28	False	-0.19	0.76	0.06	0.04	0.02	High_AURKA
TCGA.CC.A5UD.01	False	False	0.89	0.89	0.11	0.2	-0.85	-0.13	False	-0.27	0.89	0.1	0.02	0.03	High_AURKA
TCGA.CC.A5UE.01	False	False	0.11	-0.65	0.88	-0.52	-1.07	-0.05	False	-0.64	0.11	0.06	-0.09	0.03	High_AURKA
TCGA.CC.A7IE.01	False	False	0.28	1.26	0.03	0.98	0.27	2.06	True	0.28	-0.22	0.03	-0.06	0	High_AURKA
TCGA.CC.A7IF.01	False	False	0.17	-1.3	0.41	-1.62	-1.13	-3.28	False	0.01	0.17	0.01	-0.01	0.04	High_AURKA
TCGA.CC.A7IG.01	False	False	0.65	-1.35	0.06	-1.27	-1.84	-2.39	False	0.19	0.65	0.07	0.01	0.03	High_AURKA
TCGA.CC.A7IH.01	False	False	0.13	-1.44	0.79	-0.98	-1.26	-0.96	False	-0.7	0.13	0	0	0.03	Low_AURKA
TCGA.CC.A7II.01	True	False	1.2	-2.7	0.01	-0.96	3.86	-0.91	False	-0.16	1.2	0.13	0.02	0.03	High_AURKA
TCGA.CC.A7IJ.01	False	False	0.59	3.45	0.83	3.61	5.4	4.81	True	0.59	0.84	0.05	0.1	-0.02	High_AURKA
TCGA.CC.A7IK.01	False	False	0.62	0.11	0.56	-0.84	0.37	-1.8	False	-0.67	0.62	0.09	-0.03	0.03	High_AURKA
TCGA.CC.A7IL.01	False	True	-0.12	-1.81	0.86	-1.54	-1.65	-2.14	False	-1.07	-0.12	0.03	-0.08	0.02	High_AURKA
TCGA.CC.A8HS.01	False	False	0.48	-0.48	0.17	-0.71	-1.95	-0.86	False	-0.38	0.48	0.06	-0.03	0.04	High_AURKA
TCGA.CC.A8HT.01	False	True	-0.16	1.14	0.51	0.35	0.99	0.49	False	0.03	-0.16	0.06	-0.09	0	High_AURKA
TCGA.CC.A8HU.01	False	False	0.6	-1.7	0.42	-1.25	-1.74	-1.84	False	-0.5	0.6	0.08	-0.02	0.01	High_AURKA
TCGA.CC.A8HV.01	False	False	0.6	-3.35	0.02	-1.59	-1.26	-2.28	False	-0.36	0.6	0.07	0.03	0.01	High_AURKA
TCGA.CC.A9FS.01	False	True	-0.16	-0.02	0.7	-0.47	-1.84	-0.54	False	-0.18	-0.16	-0.01	-0.04	0.03	High_AURKA
TCGA.CC.A9FU.01	False	False	0.37	0.34	0.1	-0.05	-0.04	0.31	False	-0.42	0.37	0.1	-0.08	0.02	High_AURKA
TCGA.CC.A9FV.01	False	False	0.61	0.59	0.94	1.96	1.62	2.68	True	0.61	0.28	-0.07	0.11	0	Low_AURKA
TCGA.CC.A9FW.01	False	False	0.37	0.49	0.48	0.13	-0.23	0.86	False	-0.18	0.37	0.05	-0.02	0.01	High_AURKA
TCGA.DD.A113.01	False	True	-0.09	0.58	0.27	0.17	-0.48	0.98	False	0.08	-0.09	-0.01	-0.02	0.01	High_AURKA
TCGA.DD.A114.01	False	False	0.84	4.19	0.74	3	3.24	4.11	True	0.84	-0.13	-0.03	0.05	-0.05	High_AURKA
TCGA.DD.A115.01	False	False	0.52	0.25	0.92	0.41	0.77	0.62	False	0.35	0.52	0.03	0.05	0.01	High_AURKA
TCGA.DD.A116.01	False	False	0.25	-1.01	0.15	-0.67	-2.47	-0.08	False	0.57	0.25	0	0.02	0.02	Low_AURKA
TCGA.DD.A118.01	False	False	0.33	-1	0.33	-0.51	-1.48	-0.7	False	-0.12	0.33	-0.01	0.05	0.02	High_AURKA
TCGA.DD.A119.01	False	False	0.51	-1.22	0.13	-1.15	-1.95	-1.32	False	-0.19	0.51	-0.02	0.08	0.02	Low_AURKA
TCGA.DD.A11A.01	False	True	-0.13	-0.79	0.62	-1.15	-1.19	-1.97	False	-0.59	-0.13	0.02	-0.03	0	High_AURKA
TCGA.DD.A11B.01	False	True	-0.17	0.09	0.72	-0.78	-0.2	-1.49	False	-0.86	-0.17	-0.04	0.01	0.02	High_AURKA
TCGA.DD.A11C.01	False	False	0.43	0.47	0.58	0.16	0.9	-1.33	False	0.03	0.43	0.02	0.04	0	High_AURKA
TCGA.DD.A11D.01	False	False	0.2	-0.97	0.84	-0.69	0.55	-1.59	False	-0.18	0.2	-0.02	0.06	-0.01	Low_AURKA
TCGA.DD.A1EA.01	False	True	-0.02	2.36	0.93	1.45	1.21	2.39	True	-0.02	-0.94	-0.04	-0.09	-0.02	Low_AURKA
TCGA.DD.A1EB.01	False	True	-0.25	1.03	0.93	0.42	1.32	0.82	False	-0.21	-0.25	-0.04	0.03	-0.02	Low_AURKA
TCGA.DD.A1EC.01	False	False	0.84	3.96	0.95	3.4	4.44	4.28	True	0.84	-0.96	-0.06	-0.01	-0.08	High_AURKA
TCGA.DD.A1ED.01	False	True	-0.75	-0.86	0.65	0.14	0.45	0.88	False	0.66	-0.75	-0.13	0.04	-0.03	Low_AURKA
TCGA.DD.A1EE.01	False	True	-0.03	-0.45	0.75	-0.43	0.59	-3.35	False	-0.79	-0.03	-0.01	0.01	-0.01	Low_AURKA
TCGA.DD.A1EF.01	False	True	-0.01	0.88	0.22	0.56	0.27	1.54	False	-0.03	-0.01	-0.02	0	0.02	Low_AURKA
TCGA.DD.A1EG.01	False	False	0.55	2.06	0.11	1.33	1.23	1.12	True	0.55	0.01	-0.02	0.06	-0.04	Low_AURKA
TCGA.DD.A1EH.01	False	False	0.6	1.6	0.4	0.23	-0.33	0.2	False	-0.47	0.6	0.01	0.07	0.03	Low_AURKA
TCGA.DD.A1EI.01	False	False	0.63	-0.32	0.24	0.06	-0.85	-0.49	False	0.13	0.63	-0.01	0.13	-0.01	Low_AURKA
TCGA.DD.A1EJ.01	False	False	0.26	-0.05	0.45	-0.44	0.27	-0.22	False	-0.68	0.26	0.05	-0.04	0.02	High_AURKA
TCGA.DD.A1EK.01	False	True	-0.3	-1.29	0.77	-0.28	1.48	-0.88	False	0.29	-0.3	-0.04	0.01	-0.01	Low_AURKA
TCGA.DD.A1EL.01	False	False	0.42	-0.49	0.36	-0.51	-0.7	-0.84	False	-0.62	0.42	0.08	-0.05	0.03	High_AURKA
TCGA.DD.A39V.01	False	False	0.23	0.92	0.06	1.2	-0.57	2.26	True	0.23	0.04	0.02	-0.03	0.01	Low_AURKA
TCGA.DD.A39W.01	False	True	-0.2	1.21	0.73	0.15	0.04	-1.22	False	-0.27	-0.2	-0.02	-0.02	0.01	Low_AURKA
TCGA.DD.A39X.01	False	False	0.24	-2.24	0.23	-0.52	-1.01	-1.12	False	0.35	0.24	-0.01	0.02	0.04	Low_AURKA
TCGA.DD.A39Y.01	False	False	0.76	-3.09	0.77	-1.16	-0.65	-1.48	False	-0.71	0.76	0.1	-0.02	0.04	High_AURKA
TCGA.DD.A39Z.01	False	False	0.48	-1.75	0.17	-1.79	-1.13	-1.39	False	-0.73	0.48	0.08	-0.05	0.05	Low_AURKA
TCGA.DD.A3A1.01	False	True	-0.88	-0.38	0.9	-0.25	-0.41	-0.02	False	-0.19	-0.88	-0.03	-0.1	-0.02	Low_AURKA
TCGA.DD.A3A2.01	False	True	-0.37	-1.6	0.93	-1.08	-0.23	-1.54	False	-0.2	-0.37	-0.08	0.01	0.02	Low_AURKA
TCGA.DD.A3A3.01	False	True	-0.28	-2.8	0.26	-1.71	-2.64	-1.91	False	0.02	-0.28	0	-0.08	0.04	Low_AURKA
TCGA.DD.A3A4.01	False	False	0.24	-2.59	0.56	-2.64	-1.4	-7.21	False	-1.09	0.24	0.01	0.04	-0.01	High_AURKA
TCGA.DD.A3A5.01	False	False	0.71	-1.99	0.82	-0.48	0.51	0.55	False	-0.23	0.71	0.07	0.03	0	Low_AURKA
TCGA.DD.A3A6.01	False	False	0.7	-1.55	0.07	0.52	0.83	0.5	False	0.85	0.7	-0.02	0.12	0.01	Low_AURKA
TCGA.DD.A3A7.01	False	False	0.27	-1.93	0.04	-1.56	-3.05	-1.6	False	-0.07	0.27	0.06	-0.04	0.02	High_AURKA
TCGA.DD.A3A8.01	False	False	0.07	-1.21	0.69	-1.59	-0.7	-2.01	False	-0.4	0.07	0	-0.01	0.02	Low_AURKA
TCGA.DD.A3A9.01	False	False	0.76	-0.84	0.03	0.27	-0.37	0.76	False	0.69	0.76	0.01	0.08	0.04	Low_AURKA
TCGA.DD.A4NA.01	False	False	0.23	0.92	0.82	0.87	2.47	-0.65	False	0.26	0.23	0.02	0.06	-0.04	High_AURKA
TCGA.DD.A4ND.01	False	False	0.96	2.1	0.62	1.56	1.44	2.57	True	0.96	0.04	-0.05	0.1	-0.04	Low_AURKA
TCGA.DD.A4NE.01	False	False	0.67	-1.73	0.8	-1.62	0.37	-3.65	False	-0.91	0.67	0.04	0.07	0.01	High_AURKA
TCGA.DD.A4NF.01	False	False	0.15	-1.61	0.69	-1.43	0.23	-1.22	False	-0.8	0.15	-0.01	0.01	0.02	Low_AURKA
TCGA.DD.A4NG.01	False	True	-0.16	0	0.18	-0.53	-0.23	-0.5	False	-0.39	-0.16	-0.02	0	0	Low_AURKA
TCGA.DD.A4NH.01	False	True	-0.05	-0.44	0.33	-0.21	0.49	-0.56	False	0.08	-0.05	0.01	0.03	-0.04	High_AURKA
TCGA.DD.A4NI.01	False	False	0.42	1.65	0.71	0.72	0.13	2.02	True	0.42	-0.97	-0.13	0.01	-0.02	Low_AURKA
TCGA.DD.A4NJ.01	False	False	0.01	0.8	0.74	0.58	1.42	0.06	False	0.06	0.01	-0.01	0.03	-0.01	High_AURKA
TCGA.DD.A4NK.01	False	True	-0.16	-0.34	0.86	-0.64	-0.13	-0.95	False	-0.22	-0.16	-0.04	0.02	0	Low_AURKA
TCGA.DD.A4NL.01	False	True	-0.42	-2.23	0.52	-0.83	-0.85	-0.49	False	0.43	-0.42	-0.11	0.08	-0.03	Low_AURKA
TCGA.DD.A4NN.01	False	False	0.96	-2.65	0.02	-1.57	-1.13	-2	False	-0.34	0.96	0.07	0.04	0.05	High_AURKA
TCGA.DD.A4NO.01	False	False	0.38	-1.07	0.2	-0.27	-0.53	-0.7	False	-0.2	0.38	-0.05	0.12	0	High_AURKA
TCGA.DD.A4NP.01	False	True	-0.21	-2.27	0.7	-1.35	-1.56	-1.49	False	-0.2	-0.21	-0.06	0.02	0.02	Low_AURKA
TCGA.DD.A4NQ.01	False	False	0.19	0.13	0.72	-0.26	1.4	-1.11	False	-0.32	0.19	0.04	0.03	-0.04	High_AURKA
TCGA.DD.A4NS.01	False	False	1.24	1.67	0.82	1.58	1.26	3.19	True	1.24	-0.01	-0.07	0.11	-0.02	Low_AURKA
TCGA.DD.A4NV.01	False	False	0.36	-0.02	0.93	0.13	1.84	0.22	True	0.36	0.16	-0.04	0.08	-0.01	Low_AURKA
TCGA.DD.A73A.01	False	True	-0.94	0.01	0.71	-0.22	-0.41	1.53	False	0.01	-0.94	-0.08	-0.06	-0.01	Low_AURKA
TCGA.DD.A73B.01	False	True	-0.1	-1.54	0.81	-1.53	0.57	-1.96	False	-1.27	-0.1	0.02	-0.05	0.01	High_AURKA
TCGA.DD.A73C.01	False	True	-0.1	-0.67	0.98	0.15	0.04	1.03	True	-0.1	0.08	-0.05	0.05	0.02	Low_AURKA
TCGA.DD.A73D.01	False	True	-0.4	-0.42	0.74	-1.93	-1.13	-4.36	False	-1.44	-0.4	0	-0.09	0.03	Low_AURKA
TCGA.DD.A73E.01	False	False	0.46	-1.85	0.82	-1.35	0.13	-1.2	False	-0.74	0.46	0.02	0.02	0.04	Low_AURKA
TCGA.DD.A73F.01	False	False	0.81	3.28	0.93	2.3	0.8	3.73	True	0.81	-0.76	-0.04	-0.07	-0.02	High_AURKA
TCGA.DD.A73G.01	False	False	0.1	-3.28	0.01	-0.97	-2.64	-1.59	False	0.64	0.1	0.01	-0.03	0.04	High_AURKA
TCGA.DD.AAC8.01	False	False	0.29	0.1	0.14	-0.54	-1.65	-1.48	False	-0.49	0.29	0.02	0.01	0.01	Low_AURKA
TCGA.DD.AAC9.01	False	True	-0.13	-0.88	0.26	-0.3	-1.01	-0.35	False	0.9	-0.13	-0.09	0.1	-0.02	Low_AURKA
TCGA.DD.AACA.01	False	False	0.42	-0.11	0.8	-0.31	-0.8	0.36	False	-0.58	0.42	0.05	0.01	0.02	High_AURKA
TCGA.DD.AACB.01	False	False	0.46	2.8	0.2	2.29	0.87	3.67	True	0.46	-0.18	0.03	-0.07	0	High_AURKA
TCGA.DD.AACC.01	False	False	1.53	3.22	0.39	3.09	2.02	4.94	True	1.53	-1.39	-0.11	-0.06	-0.05	High_AURKA
TCGA.DD.AACE.01	False	True	-0.23	0.12	0.31	-0.81	-1.07	-0.67	False	-0.64	-0.23	-0.03	0.02	-0.02	Low_AURKA
TCGA.DD.AACF.01	False	True	-0.84	0.32	0.78	0.08	1.53	-0.6	False	-0.32	-0.84	-0.02	-0.11	-0.01	High_AURKA
TCGA.DD.AACG.01	False	True	-0.03	-1.29	0.07	-0.77	-2.64	-0.74	False	-0.33	-0.03	0.06	-0.13	0.04	High_AURKA
TCGA.DD.AACH.01	False	False	0.81	-0.21	0.88	-0.03	2.04	-1.25	False	-0.05	0.81	0.09	0.03	0	High_AURKA
TCGA.DD.AACI.01	False	False	0.68	1.22	0.09	1.69	1.07	3.18	True	0.68	-0.63	-0.06	-0.02	-0.03	Low_AURKA
TCGA.DD.AACJ.01	False	True	-0.28	-2.89	0.35	-2.13	-1.56	-2.88	False	-0.79	-0.28	-0.01	-0.08	0.04	Low_AURKA
TCGA.DD.AACL.01	False	False	0.47	2.22	0.15	1.54	0.07	2.19	True	0.47	-0.29	0.03	-0.05	-0.02	High_AURKA
TCGA.DD.AACN.01	False	False	0.19	0.83	0.32	0.69	1.06	1.09	False	0.15	0.19	-0.03	0.08	-0.01	Low_AURKA
TCGA.DD.AACO.01	False	True	-0.06	-2.46	0.07	-0.9	-4.03	-0.12	False	0.03	-0.06	-0.01	-0.03	0.03	High_AURKA
TCGA.DD.AACP.01	False	False	0.73	-0.11	0.05	-0.47	-1.01	1.91	False	0.01	0.73	0.12	-0.06	0.04	High_AURKA
TCGA.DD.AACQ.01	False	True	-0.03	-0.15	0.51	-1.63	0.2	-1.23	False	-0.7	-0.03	0.03	-0.04	0.01	Low_AURKA
TCGA.DD.AACS.01	False	False	0.18	-1.44	0.73	-0.95	-0.75	-1.49	False	-0.9	0.18	0.03	-0.01	0.01	High_AURKA
TCGA.DD.AACT.01	False	False	0.47	0.04	0.43	0.08	-1.4	1.05	True	0.47	-0.14	-0.05	0.03	-0.02	Low_AURKA
TCGA.DD.AACU.01	False	False	0.06	0.86	0.64	0.24	-0.45	0.87	False	0.33	0.06	-0.01	0.03	-0.01	Low_AURKA
TCGA.DD.AACV.01	False	False	0.2	-1.27	0.8	-0.83	0.63	-2.48	False	-0.97	0.2	0.07	-0.06	0.02	High_AURKA
TCGA.DD.AACW.01	False	True	-0.29	-0.69	0.2	-0.43	-2.06	-0.7	False	-0.58	-0.29	0	-0.08	0.03	High_AURKA
TCGA.DD.AACX.01	False	True	-0.6	0.36	0.75	-0.45	-0.2	-0.24	False	-0.69	-0.6	0	-0.09	-0.01	High_AURKA
TCGA.DD.AACY.01	False	True	-0.26	-0.76	0.38	-0.9	-1.48	-0.41	False	0	-0.26	-0.04	0.01	-0.01	Low_AURKA
TCGA.DD.AACZ.01	False	True	-0.03	2.76	0.21	2.2	1.46	2.49	True	-0.03	-0.92	-0.03	-0.1	-0.02	High_AURKA
TCGA.DD.AAD0.01	False	True	-0.59	0.64	0.68	-1.01	0.49	-1.79	False	-0.8	-0.59	0.02	-0.1	-0.01	High_AURKA
TCGA.DD.AAD1.01	False	False	0.98	1.15	0.64	1.72	1.08	2.88	True	0.98	0.02	-0.05	0.08	-0.02	Low_AURKA
TCGA.DD.AAD2.01	False	False	0.3	0.34	0.64	0.61	0.51	0.43	False	0.77	0.3	-0.04	0.12	-0.02	High_AURKA
TCGA.DD.AAD3.01	False	False	0.34	1.05	0.42	0.27	0.1	0.61	False	0.4	0.34	-0.05	0.12	-0.01	Low_AURKA
TCGA.DD.AAD5.01	False	False	0.52	-2.53	0.29	-1.02	0.93	-1.2	False	-0.03	0.52	0.09	-0.01	0	High_AURKA
TCGA.DD.AAD6.01	False	True	-0.41	-3.41	0.13	-2.01	-0.33	-2.73	False	-0.95	-0.41	0.03	-0.1	0.01	High_AURKA
TCGA.DD.AAD8.01	False	False	0.08	-0.58	0.59	-0.44	-0.95	-0.28	False	-0.29	0.08	0.04	-0.01	-0.01	Low_AURKA
TCGA.DD.AADA.01	False	False	0.4	-0.07	0.13	0.07	-1.65	0.98	True	0.4	-0.32	-0.06	0	0.02	Low_AURKA
TCGA.DD.AADB.01	False	False	0.14	2.62	0.1	1.88	0.63	3.36	True	0.14	-0.61	0	-0.07	-0.02	High_AURKA
TCGA.DD.AADC.01	False	False	0.62	0.48	0.4	0.15	0.65	-0.37	False	-0.29	0.62	0.09	-0.01	0.02	High_AURKA
TCGA.DD.AADD.01	False	True	-0.06	0.51	0.34	0.42	-0.61	1.52	False	-0.58	-0.06	0.05	-0.1	0.03	High_AURKA
TCGA.DD.AADF.01	False	True	-0.38	0.58	0.9	0.17	-0.8	1.75	True	-0.38	-0.18	0.07	-0.1	0	High_AURKA
TCGA.DD.AADG.01	False	False	0.44	-0.77	0.75	-0.92	-0.61	-0.91	False	-0.57	0.44	0.04	0.01	0.03	Low_AURKA
TCGA.DD.AADI.01	False	False	0.68	1.91	0.1	1.32	0.15	2.28	True	0.68	0.15	-0.03	0.02	0.02	Low_AURKA
TCGA.DD.AADJ.01	False	True	-0.25	-0.92	0.21	-0.93	-2.06	-1.48	False	-0.28	-0.25	0	-0.07	0.03	High_AURKA
TCGA.DD.AADK.01	False	False	0.27	-0.19	0.14	-0.32	-1.95	-0.16	False	0.89	0.27	-0.01	0.04	0.03	Low_AURKA
TCGA.DD.AADL.01	False	False	0.26	-0.22	0.86	-1	-0.8	-0.98	False	-0.71	0.26	0.04	-0.03	0.02	Low_AURKA
TCGA.DD.AADM.01	False	False	0.46	-0.97	0.51	-0.87	-0.07	-1.25	False	-0.17	0.46	0.02	0.02	0.02	High_AURKA
TCGA.DD.AADO.01	False	False	0.25	0.24	0.01	1.01	-0.23	2.02	True	0.25	-0.68	-0.03	-0.09	0.01	Low_AURKA
TCGA.DD.AADP.01	False	False	0.23	0.58	0.66	-0.2	-0.53	-0.76	False	-0.17	0.23	-0.01	0.04	0	High_AURKA
TCGA.DD.AADQ.01	False	True	-0.72	0.43	0.52	-0.15	-0.13	0.2	False	-0.56	-0.72	-0.01	-0.08	-0.02	Low_AURKA
TCGA.DD.AADR.01	False	True	0	0.5	0.7	-0.29	-1.84	0.01	False	-0.68	0	0.03	-0.07	0.03	High_AURKA
TCGA.DD.AADS.01	False	False	0.56	0	0.19	0.77	-0.65	1.27	True	0.56	-1.1	-0.06	-0.11	-0.01	Low_AURKA
TCGA.DD.AADU.01	False	True	-0.4	-1.84	0.47	-1.82	-0.53	-3.48	False	-0.38	-0.4	-0.03	-0.03	-0.01	Low_AURKA
TCGA.DD.AADV.01	False	False	0.45	0.57	0.78	-0.01	-0.57	-0.04	False	0.08	0.45	0.03	0.04	0.01	High_AURKA
TCGA.DD.AADW.01	False	False	0.73	-0.02	0.46	-0.57	-0.8	-0.77	False	-0.43	0.73	0.04	0.06	0.02	High_AURKA
TCGA.DD.AADY.01	False	False	0.65	-0.64	0.67	-0.58	0.41	-1.32	False	-0.78	0.65	0.04	0.03	0.03	High_AURKA
TCGA.DD.AAE0.01	False	False	0.91	0.47	0.01	-0.04	-1.07	0.02	False	0.21	0.91	0.09	0.03	0.02	High_AURKA
TCGA.DD.AAE1.01	False	True	-0.56	0.04	0.06	-0.54	-1.74	-1.96	False	-0.49	-0.56	-0.01	-0.09	0.03	Low_AURKA
TCGA.DD.AAE2.01	False	False	0.47	2.45	0.93	1.48	3.42	2.43	True	0.47	-0.61	-0.05	-0.02	-0.03	Low_AURKA
TCGA.DD.AAE3.01	False	False	0.18	-1.4	0.67	-1.01	-0.2	-2.37	False	-0.15	0.18	-0.04	0.05	0.03	Low_AURKA
TCGA.DD.AAE4.01	False	False	0.48	1.26	0.79	1.35	0.04	2.5	True	0.48	-0.18	-0.01	-0.03	0	High_AURKA
TCGA.DD.AAE6.01	False	False	0.2	-4.46	0.1	-3.22	-1.65	-5.01	False	-0.82	0.2	0.07	-0.08	0.04	High_AURKA
TCGA.DD.AAE7.01	False	True	-0.19	0.18	0.48	0.21	-0.45	1.15	False	0.52	-0.19	-0.08	0.06	0	Low_AURKA
TCGA.DD.AAE9.01	False	True	-0.01	-0.05	0.29	-0.84	-0.37	-1.67	False	-0.75	-0.01	0.02	-0.06	0.03	High_AURKA
TCGA.DD.AAEA.01	False	True	-0.71	1.19	0.41	1.01	2.01	1.95	False	0.06	-0.71	-0.03	-0.07	-0.01	High_AURKA
TCGA.DD.AAEB.01	False	False	0.05	-4.1	0.06	-1.96	-1.65	-0.74	False	-0.17	0.05	0	-0.03	0.04	Low_AURKA
TCGA.DD.AAED.01	False	True	-0.97	-2.44	0.08	-1.26	-1.65	-1.88	False	-0.47	-0.97	-0.02	-0.13	0	Low_AURKA
TCGA.DD.AAEE.01	False	False	0.5	-1.08	0.66	-0.85	-0.37	-1.63	False	-0.35	0.5	0.05	0	0.04	Low_AURKA
TCGA.DD.AAEG.01	False	False	0.53	-1.26	0.77	-1.27	-0.33	-2.15	False	-0.16	0.53	0.05	0.03	0.01	High_AURKA
TCGA.DD.AAEH.01	False	False	0.52	2.16	0.65	1.56	0.83	3.65	True	0.52	-0.67	-0.07	-0.04	0.01	High_AURKA
TCGA.DD.AAEI.01	False	True	-0.68	-0.42	0.5	-0.38	-0.65	-0.18	False	-0.25	-0.68	-0.04	-0.06	0	High_AURKA
TCGA.DD.AAEK.01	False	False	0.67	2.26	0.68	1.78	1.03	2.76	True	0.67	-0.53	-0.1	0.03	-0.01	Low_AURKA
TCGA.DD.AAVP.01	False	False	0.21	0.31	0.27	-0.04	3.98	-0.15	False	0.04	0.21	0	0	0.03	High_AURKA
TCGA.DD.AAVQ.01	False	False	1.56	2.58	0.15	2.06	0.7	3.1	True	1.56	-0.93	-0.07	-0.06	-0.01	Low_AURKA
TCGA.DD.AAVR.01	False	False	0.81	0.14	0.3	0.92	-0.75	1.16	True	0.81	-0.26	-0.09	0.06	-0.01	High_AURKA
TCGA.DD.AAVS.01	False	True	-0.21	0.6	0.31	-0.07	-1.84	1.21	True	-0.21	-0.13	-0.03	0	0.02	Low_AURKA
TCGA.DD.AAVU.01	False	False	0.11	-3.17	0.18	-2.26	-2.64	-3.69	False	-0.79	0.11	0.02	-0.06	0.06	Low_AURKA
TCGA.DD.AAVV.01	False	False	0.92	1.96	0.18	1.54	1.04	0.76	True	0.92	-0.28	-0.07	0.06	-0.04	High_AURKA
TCGA.DD.AAVW.01	False	False	0.05	-0.78	0.3	0.41	-0.3	0.18	False	0.59	0.05	-0.07	0.07	0.02	Low_AURKA
TCGA.DD.AAVX.01	False	True	-0.8	1.64	0.78	0.38	0.94	0.31	False	0.16	-0.8	-0.07	0	-0.05	Low_AURKA
TCGA.DD.AAVY.01	False	True	-0.51	-0.13	0.65	-0.69	-0.13	-1.02	False	-1.02	-0.51	-0.02	-0.06	0	Low_AURKA
TCGA.DD.AAVZ.01	False	True	-0.09	-0.84	0.38	-0.67	-2.32	-1.1	False	-0.46	-0.09	-0.02	-0.01	0.02	High_AURKA
TCGA.DD.AAW0.01	False	True	-0.42	0.77	0.69	0.52	0.51	1.07	False	0.67	-0.42	-0.11	0.07	-0.03	High_AURKA
TCGA.DD.AAW1.01	False	True	-0.36	0.08	0.47	-1.09	-0.45	-1.78	False	-0.53	-0.36	-0.03	0	-0.01	Low_AURKA
TCGA.DD.AAW2.01	False	False	0.25	-1.31	0.48	-1.19	-1.01	-1.32	False	-0.79	0.25	0.02	0	0.03	Low_AURKA
TCGA.DD.AAW3.01	False	False	0.25	-1.12	0.74	-1.34	-0.01	-1.37	False	-0.9	0.25	0	0.01	0.03	Low_AURKA
TCGA.ED.A459.01	False	True	-0.03	-0.22	0.33	-0.62	-0.65	-1.23	False	-0.11	-0.03	0.01	0.02	-0.03	High_AURKA
TCGA.ED.A4XI.01	False	False	1.09	1.22	0.71	0.97	-0.26	1.63	True	1.09	-0.49	-0.11	0.08	-0.03	Low_AURKA
TCGA.ED.A5KG.01	False	False	1.49	4.64	0.63	4.06	3.29	5.48	True	1.49	-0.89	-0.07	-0.03	-0.04	Low_AURKA
TCGA.ED.A627.01	False	False	1.39	2.5	0.83	2.01	1.39	3.88	True	1.39	-0.11	-0.07	0.12	-0.07	Low_AURKA
TCGA.ED.A66X.01	False	False	0.22	-0.01	0.14	0.42	-1.26	0.54	False	0.49	0.22	-0.04	0.09	0	Low_AURKA
TCGA.ED.A66Y.01	False	False	0.81	-2.76	0.05	-1.51	-3.05	-2.42	False	-0.52	0.81	0.07	0.03	0.03	Low_AURKA
TCGA.ED.A7PX.01	False	False	0.78	-1.34	0.14	0.01	0.67	0.35	False	0.34	0.78	0.04	0.09	-0.02	High_AURKA
TCGA.ED.A7PY.01	False	True	-0.06	-0.51	0.13	-1.19	-2.19	-0.82	False	-0.6	-0.06	0.01	-0.06	0.04	High_AURKA
TCGA.ED.A7PZ.01	False	False	0.74	-2.98	0.29	-2.55	-1.84	-2.06	False	-0.48	0.74	0.11	-0.03	0.03	High_AURKA
TCGA.ED.A7XO.01	False	False	0.69	0.05	0.83	0.34	-0.45	1.12	True	0.69	0.1	0	0.03	-0.02	High_AURKA
TCGA.ED.A7XP.01	False	True	-0.05	0	0.69	0.19	0.04	0.15	False	0.1	-0.05	-0.03	0.04	-0.01	Low_AURKA
TCGA.ED.A82E.01	False	False	0.66	0.2	0.25	0.01	-0.7	-0.89	False	0.03	0.66	0.03	0.08	0	Low_AURKA
TCGA.ED.A8O5.01	False	False	0.32	-1.55	0.31	-0.78	-0.48	-0.39	False	-0.39	0.32	0.04	-0.02	0.04	Low_AURKA
TCGA.ED.A8O6.01	False	False	0.18	-0.6	0.07	-0.41	-2.06	-0.12	False	0.09	0.18	0.02	-0.02	0.02	High_AURKA
TCGA.EP.A12J.01	False	True	-0.32	0.98	0.86	0.2	1.36	-0.23	False	-0.41	-0.32	-0.01	-0.03	0	Low_AURKA
TCGA.EP.A26S.01	False	False	0.04	-0.71	0.83	-0.94	-0.01	-1.45	False	-0.59	0.04	-0.02	0.01	0.02	Low_AURKA
TCGA.EP.A2KA.01	False	False	0.43	1.99	0.71	1.61	-0.01	2.72	True	0.43	-0.48	0.02	-0.07	-0.03	High_AURKA
TCGA.EP.A2KB.01	False	True	-0.1	-0.17	0.21	-0.45	-1.33	0.05	False	-0.75	-0.1	0.03	-0.05	0.01	High_AURKA
TCGA.EP.A2KC.01	False	False	0.03	0.23	0.36	-0.35	-0.57	-0.3	False	-0.32	0.03	-0.01	0.02	-0.01	Low_AURKA
TCGA.EP.A3JL.01	False	False	0.9	1.53	0.12	0.97	-0.1	1.09	True	0.9	-0.25	-0.04	0	0	High_AURKA
TCGA.EP.A3RK.01	False	False	0.77	2.13	0.64	2.28	1.57	3.14	True	0.77	-0.27	-0.03	-0.04	0.01	High_AURKA
TCGA.ES.A2HS.01	False	False	0.48	-4.37	0.02	-2.37	-3.62	-3.06	False	-0.1	0.48	0	0.02	0.06	Low_AURKA
TCGA.ES.A2HT.01	False	True	-0.07	-0.74	0.18	-0.83	-0.61	-1.89	False	0.53	-0.07	-0.04	0.06	-0.02	High_AURKA
TCGA.FV.A23B.01	False	True	-0.22	1.52	0.39	0.54	-0.26	0.89	False	-0.22	-0.22	0.01	-0.04	0	High_AURKA
TCGA.FV.A2QQ.01	False	True	-0.17	0.3	0.43	0.69	-1.33	1.13	False	0.28	-0.17	-0.03	0	0	Low_AURKA
TCGA.FV.A2QR.01	False	False	0.68	0.82	0.55	-0.64	0.87	-0.44	False	-0.27	0.68	0.01	0.1	-0.01	Low_AURKA
TCGA.FV.A3I1.01	False	False	0.16	1.66	0.47	0.92	1.19	-0.23	False	0.57	0.16	0	0.05	-0.03	Low_AURKA
TCGA.FV.A3R2.01	False	True	-0.16	0.1	0.81	-0.22	1.04	-0.08	False	-0.66	-0.16	0	-0.02	-0.01	High_AURKA
TCGA.FV.A3R3.01	False	False	0.07	-0.41	0.34	0.51	-0.9	0.64	False	0.71	0.07	-0.09	0.11	0	Low_AURKA
TCGA.FV.A495.01	False	False	1.3	-0.09	0.44	0.69	-1.19	1.08	True	1.3	0.54	0.03	0.03	0.02	Low_AURKA
TCGA.FV.A496.01	False	False	0.07	-2.43	0.26	-1.85	-2.06	-3.35	False	-0.68	0.07	0.02	0	0.01	Low_AURKA
TCGA.FV.A4ZQ.01	False	False	0.48	3.84	0.67	2.85	1.99	4.94	True	0.48	-0.99	-0.02	-0.1	-0.03	High_AURKA
TCGA.G3.A25S.01	False	True	-0.28	-0.66	0.64	0.06	-0.7	-0.69	False	-0.3	-0.28	0.04	-0.13	0.02	High_AURKA
TCGA.G3.A25T.01	False	False	0.67	-0.8	0.58	-0.17	1.08	-0.41	False	0.42	0.67	0.05	0.04	0.01	Low_AURKA
TCGA.G3.A25U.01	False	True	-0.31	-0.77	0.9	-0.96	1.12	-1.62	False	-0.93	-0.31	0.01	-0.05	0	High_AURKA
TCGA.G3.A25V.01	False	True	-0.23	1.12	0.55	0.7	0.45	0.63	False	0.95	-0.23	-0.09	0.08	-0.04	Low_AURKA
TCGA.G3.A25X.01	False	False	0.51	0.68	0.08	1.29	0.75	2.38	True	0.51	0.62	0.05	0.05	0	Low_AURKA
TCGA.G3.A25Y.01	False	False	0.4	1.16	0.45	0.88	-0.07	0.62	False	0.29	0.4	0.02	0.07	-0.01	High_AURKA
TCGA.G3.A25Z.01	False	False	0.19	-1.74	0.46	-1.14	-1.56	-2.24	False	-0.36	0.19	-0.02	0.05	-0.01	High_AURKA
TCGA.G3.A3CG.01	False	False	0.15	0.54	0.7	0.15	0.61	0.06	False	-0.08	0.15	-0.02	0.08	-0.04	High_AURKA
TCGA.G3.A3CH.01	False	True	-0.22	-0.22	0.65	0.13	0.04	0.89	False	0.46	-0.22	-0.05	0.01	0.01	Low_AURKA
TCGA.G3.A3CI.01	False	True	-0.75	-1.52	0.82	-0.24	-0.57	0.27	False	0.52	-0.75	-0.13	0.01	-0.01	Low_AURKA
TCGA.G3.A3CJ.01	False	True	-0.18	-2.2	0.16	-1.36	-2.32	-2.28	False	-0.45	-0.18	-0.03	0	0	Low_AURKA
TCGA.G3.A3CK.01	False	True	-0.21	1.67	0.89	1	-0.37	2.47	True	-0.21	-0.64	-0.06	-0.03	-0.01	Low_AURKA
TCGA.G3.A5SI.01	False	False	0.39	-2.27	0.36	-2.42	0.15	-2.92	False	-1.41	0.39	0.05	-0.01	0	High_AURKA
TCGA.G3.A5SJ.01	False	False	0.29	2.17	0.51	1.46	1.68	2.29	True	0.29	-0.12	0.02	-0.02	-0.03	Low_AURKA
TCGA.G3.A5SK.01	False	True	-0.06	0.71	0.81	0.48	0.53	0.82	True	-0.06	-1.06	-0.11	-0.01	-0.04	High_AURKA
TCGA.G3.A5SL.01	False	False	0.22	-0.24	0.5	-0.88	-1.26	-1.72	False	-0.9	0.22	-0.02	0.03	0.03	Low_AURKA
TCGA.G3.A5SM.01	False	True	-0.17	0.73	0.36	0.53	0.45	-0.57	False	0.77	-0.17	-0.05	0.08	-0.04	High_AURKA
TCGA.G3.A6UC.01	False	True	-0.76	-1.42	0.91	-1.07	0.55	-3.2	False	-0.71	-0.76	-0.05	-0.07	0	High_AURKA
TCGA.G3.A7M5.01	False	True	-0.46	-0.84	0.87	-0.61	-0.75	-0.51	False	0.07	-0.46	-0.01	-0.07	0	High_AURKA
TCGA.G3.A7M6.01	False	False	0.58	0.96	0.11	0.67	0.37	0.97	False	0.38	0.58	0.07	0.02	0	Low_AURKA
TCGA.G3.A7M7.01	False	False	0.14	-1.82	0.36	-1.87	-2.83	-2.22	False	-0.23	0.14	-0.02	0.04	0.01	Low_AURKA
TCGA.G3.A7M8.01	False	True	-0.37	-2.75	0.73	-1	0.72	-2.33	False	-0.11	-0.37	-0.09	0.04	0	Low_AURKA
TCGA.G3.A7M9.01	False	False	0.52	-0.31	0.61	-0.05	-0.53	2.63	False	0.33	0.52	0.1	-0.03	0.01	High_AURKA
TCGA.G3.AAUZ.01	False	False	0.62	-0.35	0.64	0.19	-0.95	1.04	True	0.62	-0.16	-0.02	-0.02	0	High_AURKA
TCGA.G3.AAV0.01	False	True	-0.26	-1.26	0.28	-0.81	0.02	-0.42	False	0.26	-0.26	-0.03	-0.03	0.02	Low_AURKA
TCGA.G3.AAV1.01	False	True	-0.01	-1.5	0.45	-0.97	-1.13	-5.72	False	-0.57	-0.01	-0.01	0	0.02	Low_AURKA
TCGA.G3.AAV2.01	False	True	-0.04	-1	0.42	-1.35	-1.07	-2.99	False	-0.33	-0.04	-0.01	-0.02	0.03	Low_AURKA
TCGA.G3.AAV3.01	False	False	0.73	2.85	0.76	2.07	1.38	3.7	True	0.73	-0.43	-0.04	-0.01	-0.01	Low_AURKA
TCGA.G3.AAV4.01	False	True	-0.04	0.61	0.88	-0.14	1.07	-2.89	False	-0.49	-0.04	0.02	-0.03	0.01	High_AURKA
TCGA.G3.AAV5.01	False	False	0.03	-1.45	0.77	-0.98	-0.3	-0.7	False	-0.73	0.03	0.04	-0.06	0.04	Low_AURKA
TCGA.G3.AAV6.01	True	False	1.21	-2.74	0.05	-1.24	-1.01	2.32	False	-0.27	1.21	0.12	0	0.07	High_AURKA
TCGA.G3.AAV7.01	False	False	0.39	0.55	0.36	0.16	0.59	-0.6	False	-0.26	0.39	0.05	0.03	-0.02	High_AURKA
TCGA.GJ.A3OU.01	False	False	1.37	2.78	0.39	2.24	3.02	0.67	True	1.37	-1.01	-0.16	0.06	-0.05	High_AURKA
TCGA.GJ.A6C0.01	False	True	-0.02	1.45	0.92	1.22	3.27	-0.06	False	0.35	-0.02	0.02	0.02	-0.05	High_AURKA
TCGA.GJ.A9DB.01	False	False	0.37	0.19	0.93	0.17	0.04	-0.39	False	0.34	0.37	0	0.08	-0.01	Low_AURKA
TCGA.HP.A5MZ.01	False	False	1.08	1.34	0.42	0.8	0.15	0.72	True	1.08	-0.29	-0.11	0.1	-0.03	Low_AURKA
TCGA.HP.A5N0.01	False	False	0.2	0.57	0.75	-0.01	0.2	-0.85	False	0.52	0.2	-0.06	0.09	0.01	Low_AURKA
TCGA.K7.A5RF.01	False	False	1.26	1.18	0.94	1.17	0.77	1.64	True	1.26	-0.71	-0.12	0.07	-0.06	Low_AURKA
TCGA.K7.A5RG.01	False	False	1.47	4.08	0.86	3.43	3.06	5.03	True	1.47	-1.26	-0.06	-0.09	-0.05	High_AURKA
TCGA.K7.A6G5.01	False	False	0.29	1.19	0.58	0.53	0.99	0.47	True	0.29	-0.16	-0.04	0.04	-0.03	Low_AURKA
TCGA.KR.A7K0.01	False	True	0	-0.49	0.45	-0.51	-0.1	-0.6	False	0.15	0	-0.04	0.07	-0.02	Low_AURKA
TCGA.KR.A7K7.01	False	False	0.43	0.86	0.11	0.94	1.23	2.68	True	0.43	-0.35	0.06	-0.14	0.01	High_AURKA
TCGA.KR.A7K8.01	False	False	1.06	2.45	0.75	2.08	0.39	3.77	True	1.06	-0.47	-0.05	-0.01	-0.03	Low_AURKA
TCGA.LG.A6GG.01	False	False	0.09	-1.02	0.87	-1.32	1.54	-3.1	False	-0.62	0.09	0.04	-0.01	-0.02	High_AURKA
TCGA.LG.A9QC.01	False	False	0.24	-1.83	0.7	-0.65	2.92	-2.96	False	-0.45	0.24	0.01	0.02	0	Low_AURKA
TCGA.LG.A9QD.01	False	True	-0.56	-0.27	0.54	-0.3	-0.65	-0.38	False	0.06	-0.56	-0.08	0.03	-0.03	Low_AURKA
TCGA.MI.A75C.01	False	True	-0.91	0.17	0.62	-0.08	-0.75	-0.32	False	0	-0.91	-0.01	-0.12	-0.01	Low_AURKA
TCGA.MI.A75E.01	False	False	0.91	0.31	0.47	0.23	0.27	0.94	True	0.91	0.04	-0.06	0.07	0	Low_AURKA
TCGA.MI.A75G.01	False	False	0.23	-1.66	0.71	-1.57	0.27	-2.29	False	-0.74	0.23	0.02	-0.01	0.02	High_AURKA
TCGA.MI.A75H.01	False	False	0.13	2.01	0.43	0.93	1.32	1.18	True	0.13	-0.41	-0.05	-0.03	0.01	High_AURKA
TCGA.MI.A75I.01	False	False	0.42	0.12	0.83	-0.1	-0.1	0.26	False	-0.48	0.42	0.05	-0.02	0.01	High_AURKA
TCGA.MR.A520.01	False	True	-0.47	-1.36	0.91	-0.88	-0.85	-0.01	False	-0.38	-0.47	-0.09	0.01	0.01	Low_AURKA
TCGA.NI.A4U2.01	False	True	-0.24	-1.45	0.69	-1.53	-1.13	-4.7	False	-0.41	-0.24	-0.07	0.03	0.01	Low_AURKA
TCGA.NI.A8LF.01	False	False	0.1	-0.88	0.3	-1.07	-1.19	-0.92	False	0.15	0.1	-0.02	0.05	0.01	Low_AURKA
TCGA.O8.A75V.01	False	True	-0.53	-0.04	0.16	0.67	-0.85	1.79	False	0.67	-0.53	-0.08	0.01	-0.01	High_AURKA
TCGA.PD.A5DF.01	False	False	0.57	-0.37	0.56	0	1.27	-1.15	False	0.12	0.57	0	0.13	-0.04	Low_AURKA
TCGA.QA.A7B7.01	False	True	-0.12	-0.29	0.92	-0.17	0.7	-0.45	False	-0.42	-0.12	0.04	-0.08	0.02	High_AURKA
TCGA.RC.A6M3.01	False	False	0.2	-0.36	0.77	-0.16	4.59	0.39	False	-0.15	0.2	0.08	-0.03	-0.02	High_AURKA
TCGA.RC.A6M4.01	False	False	0.32	-2.21	0.58	-2.06	-1.74	-4.01	False	-0.99	0.32	0.05	-0.03	0.03	Low_AURKA
TCGA.RC.A6M6.01	False	False	0.74	-0.05	0.3	-0.04	-1.13	-0.23	False	0.17	0.74	0.11	-0.03	0.03	High_AURKA
TCGA.RC.A7S9.01	False	True	-0.56	0.71	0.76	0.38	1.1	0.02	False	-0.08	-0.56	0.02	-0.12	0.01	High_AURKA
TCGA.RC.A7SB.01	False	False	0.19	0.22	0.67	-0.84	0.27	-0.76	False	-0.1	0.19	0.02	-0.02	0.02	Low_AURKA
TCGA.RC.A7SF.01	False	True	-0.09	-0.33	0.3	-0.46	-1.07	-0.03	False	-0.17	-0.09	0.01	-0.01	-0.01	Low_AURKA
TCGA.RC.A7SH.01	False	False	0.38	-2.01	0.04	-1.37	-1.26	-1.93	False	-0.2	0.38	0.06	0	0	Low_AURKA
TCGA.RC.A7SK.01	False	False	0.58	-2.24	0.73	-1.51	-1.84	-0.43	False	-0.33	0.58	0.05	0	0.03	Low_AURKA
TCGA.RG.A7D4.01	False	False	0.29	2.45	0.31	2.01	0.39	3.8	True	0.29	-0.67	0.03	-0.13	-0.01	High_AURKA
TCGA.T1.A6J8.01	False	False	0.51	-1.85	0.18	-0.83	-0.45	-1.06	False	-0.01	0.51	-0.01	0.07	0.01	Low_AURKA
TCGA.UB.A7MB.01	False	False	0.21	-1.09	0.86	-1.04	-0.37	-2.03	False	-0.87	0.21	0.04	-0.01	0.01	High_AURKA
TCGA.UB.A7MC.01	False	True	-0.23	-1.26	0.81	-0.98	0.75	-2.24	False	-0.94	-0.23	0.02	-0.04	-0.02	Low_AURKA
TCGA.UB.A7MD.01	False	True	-0.08	0.89	0.69	0.74	0.72	-0.2	False	0.65	-0.08	-0.01	0.03	-0.03	High_AURKA
TCGA.UB.A7ME.01	False	False	1.07	2.22	0.2	1.58	-0.33	2.65	True	1.07	-0.37	-0.04	-0.02	0.01	High_AURKA
TCGA.UB.A7MF.01	False	False	0.76	4.87	0.94	3.14	2.96	3.56	True	0.76	-1.13	-0.04	-0.09	-0.06	High_AURKA
TCGA.UB.AA0U.01	False	False	0.26	1.17	0.75	0.84	0.93	1.1	False	0.32	0.26	-0.04	0.09	-0.01	High_AURKA
TCGA.WJ.A86L.01	False	True	-0.11	-0.5	0.79	-0.83	0.23	-2.66	False	0.06	-0.11	0.03	-0.06	0.01	Low_AURKA
TCGA.WQ.A9G7.01	False	False	0.37	-1.87	0.17	-1.87	-1.4	-1.65	False	0.12	0.37	0.06	-0.02	0.01	High_AURKA
TCGA.WQ.AB4B.01	False	False	0.14	-1.97	0.04	-0.81	-0.16	-2.18	False	0.04	0.14	-0.03	0.06	-0.01	High_AURKA
TCGA.WX.AA44.01	False	False	0.35	0.19	0.46	0	-0.01	-0.34	False	0.19	0.35	0.02	0.02	0	Low_AURKA
TCGA.WX.AA46.01	False	True	-0.46	-1.71	0.89	-0.64	0.8	-1.04	False	-0.09	-0.46	-0.09	0.05	-0.03	Low_AURKA
TCGA.WX.AA47.01	False	False	0.35	-4.41	0.1	-3.48	-0.1	-3.8	False	-0.54	0.35	0.06	0.01	-0.01	High_AURKA
TCGA.XR.A8TC.01	False	False	0.01	-1.97	0.31	-1.27	0.43	-2.16	False	-0.65	0.01	0	0	0.01	High_AURKA
TCGA.XR.A8TD.01	False	False	0.92	3.59	0.89	2.3	1.34	3.69	True	0.92	-0.26	-0.02	0.03	-0.05	High_AURKA
TCGA.XR.A8TE.01	False	False	0.45	0.39	0.35	-0.53	1.1	-1.11	False	-0.23	0.45	-0.01	0.09	0	Low_AURKA
TCGA.XR.A8TF.01	False	True	-0.15	-0.5	0.73	-0.26	-0.23	0.66	False	-0.69	-0.15	0.02	-0.06	0.01	High_AURKA
TCGA.XR.A8TG.01	False	False	0.45	0.09	0.9	-0.23	0.93	-2.09	False	-0.13	0.45	0.04	0.09	-0.05	High_AURKA
TCGA.YA.A8S7.01	False	False	0.49	0.85	0.45	0.98	0.45	1.13	True	0.49	-0.01	-0.02	0.07	-0.04	High_AURKA
TCGA.ZP.A9CV.01	False	False	0.37	0.25	0.89	1.01	1.1	0.99	True	0.37	-0.46	-0.08	0.04	-0.04	High_AURKA
TCGA.ZP.A9CY.01	False	True	-0.02	0.36	0.89	0.05	-0.13	-0.12	False	0.34	-0.02	-0.07	0.09	-0.04	Low_AURKA
TCGA.ZP.A9CZ.01	False	False	0.39	1.82	0.85	1.57	0.85	2.05	True	0.39	-0.17	-0.03	-0.01	0	High_AURKA
TCGA.ZP.A9D0.01	False	True	-0.18	-1.77	0.75	-0.9	-1.26	-1.97	False	-0.36	-0.18	-0.05	0.02	0	High_AURKA
TCGA.ZP.A9D1.01	False	False	0	0.09	0.68	0.27	0.8	0.63	False	0.35	0	-0.03	0.07	-0.04	Low_AURKA
TCGA.ZP.A9D2.01	False	False	0.52	1.06	0.38	0.72	0.07	0.2	False	-0.07	0.52	0.04	0.07	-0.02	Low_AURKA
TCGA.ZP.A9D4.01	False	True	-0.58	-0.25	0.75	-1.24	-0.26	-2	False	-0.64	-0.58	-0.04	-0.04	0	Low_AURKA
TCGA.ZS.A9CD.01	False	True	-0.01	0.09	0.25	-0.37	-1.13	-0.59	False	0.24	-0.01	-0.06	0.1	-0.04	Low_AURKA
TCGA.ZS.A9CE.01	False	False	0.08	-2.55	0.85	-1.91	-0.04	-3.23	False	-0.56	0.08	0.03	-0.04	0.02	Low_AURKA
TCGA.ZS.A9CF.01	False	True	-0.57	0.97	0.93	0.28	1.12	-0.16	False	-0.05	-0.57	-0.02	-0.08	0	High_AURKA
TCGA.ZS.A9CG.01	False	True	-0.29	0.22	0.75	-0.53	0.43	-0.71	False	-0.27	-0.29	-0.05	0.02	0	Low_AURKA
